# Viral metagenomics of synanthropic urban bats: a surveillance strategy for uncovering potentially zoonotic viruses

**DOI:** 10.1101/2025.07.30.666427

**Authors:** Juliana Amorim Conselheiro, Filipe Romero Rebello Moreira, Gisely Toledo Barone, Adriana Araujo Reis-Menezes, Adriana Rückert da Rosa, Débora Cardoso de Oliveira, Bárbara Aparecida Chaves, Vanderson de Souza Sampaio, Felipe Rocha, Marco Antonio Natal Vigilato, Rodrigo Guerino Stabeli, Rodrigo Fabiano do Carmo Said, Gabriel Luz Wallau, Paulo Eduardo Brandão, Anderson Fernandes de Brito

## Abstract

Bats are natural reservoirs for diverse viruses, including coronaviruses, filoviruses, and paramyxoviruses, many leading to zoonotic spillover events and demanding an integrated surveillance. Here, we present a framework that leverages Brazil’s rabies passive surveillance program to detect bat-borne viruses. Using an algorithm to select representative specimens from 2,422 bats collected across São Paulo state, we submitted 150 paired lung and intestine samples to nanopore metagenomic sequencing. We detected 98 viral contigs from 12 families of public health relevance, including *Arenaviridae, Coronaviridae*, and *Paramyxoviridae*. Notably, the approach identified a previously unknown filovirus in bats in the Americas, validating the framework’s capacity for epidemic preparedness. These findings reveal an undetected viral diversity and demonstrate how existing animal surveillance can monitor pathogen threats. Crucially, in a workshop involving multisectoral One Health experts in Brazil, this framework was validated as a scalable model for national expansion, adapted for low- and middle-income countries (LMICs).

**One-sentence summary line:** The study introduces a viral surveillance method using metagenomics in bats, offering a scalable, cost-effective model for operationalizing One Health surveillance, especially relevant to low- and middle-income countries.
