## Supplementary Table 1 for "Viral metagenomics of synanthropic urban bats: a surveillance strategy for uncovering potentially zoonotic viruses"

### Sheet: Sheet1
Supplementary Table 1. Viral hits detected in this study.
Bat ID	Bat species	Tissue	Total mapped reads	GenBank accession number	Viral family	Viral genus	Best hit viral species	E-value	Percent identity	Alignment length (amino acids)	Number of mismatches	Opened gaps	Query length (nucleotide)	Query start	Query end	Subject start	Subject end
140	Eumops glaucinus	Intestine	4	UYL95423.1	Virgaviridae	NA	Tonghua Virga tick virus 1	5.82e-38	45.5	156	79	1	886	468	1	343	492
215	Histiotus velatus	Intestine	14	WPV62811.1	Rhabdoviridae	Gammaplatrhavirus	Gammaplatrhavirus wenzhou	3.66e-106	56.7	312	134	1	933	1	933	15	326
215	Histiotus velatus	Intestine	6	WPV62811.1	Rhabdoviridae	Gammaplatrhavirus	Gammaplatrhavirus wenzhou	7.87e-77	55.7	273	118	2	819	819	4	516	786
215	Histiotus velatus	Intestine	6	WWV90397.1	Rhabdoviridae	Gammaplatrhavirus	Gammaplatrhavirus jilin	8.41e-17	28.9	253	177	3	819	1	756	1387	1637
215	Histiotus velatus	Intestine	9	WPV62811.1	Rhabdoviridae	Gammaplatrhavirus	Gammaplatrhavirus wenzhou	6.17e-56	57.5	160	68	0	587	483	4	1639	1798
215	Histiotus velatus	Intestine	4	WWV90398.1	Rhabdoviridae	Gammaplatrhavirus	Gammaplatrhavirus jilin	1.25e-17	52.7	91	43	0	604	332	604	1099	1189
215	Histiotus velatus	Intestine	6	WFD53216.1	Rhabdoviridae	NA	Dicrocoelium Rhabdo-like virus 1	5.74e-20	38.5	135	81	2	405	1	402	303	436
429	Eumops glaucinus	Lung	4	AGK41017.1	Flaviviridae	Pegivirus	Pegivirus pteropi	3.18e-104	38.3	616	351	6	1803	1	1803	493	1094
632	Eumops perotis	Intestine	5	YP_009344978.1	Rhabdoviridae	Alphanemrhavirus	Alphanemrhavirus xingshan	2.08e-31	51.4	109	53	0	327	327	1	1697	1805
632	Eumops perotis	Intestine	7	YP_010804535.1	Rhabdoviridae	Alphanemrhavirus	Alphanemrhavirus sodak	1.95e-47	57.1	156	67	0	1097	468	1	220	375
632	Eumops perotis	Intestine	4	YP_009552461.1	Virgaviridae	NA	Nephila clavipes virus 4	5.65e-17	35.5	169	96	4	480	480	1	246	410
632	Eumops perotis	Intestine	10	QIM74095.1	Rhabdoviridae	NA	Rhabdoviridae sp.	1.03e-83	62.8	215	77	1	636	636	1	561	775
632	Eumops perotis	Intestine	5	WPV62847.1	Rhabdoviridae	NA	Longquan bat rhabdovirus 1	1.26e-64	60.2	181	71	1	540	540	1	724	904
632	Eumops perotis	Intestine	483	WBF82110.1	Herelleviridae	NA	Mammaliicoccus virus vB_MscM-PMS2	2.66e-16	31.1	151	92	5	451	16	447	11	156
632	Eumops perotis	Intestine	3	WPR16568.1	Chuviridae	NA	Beetle chuvirus 2	4.72e-19	32.6	215	141	3	643	1	633	908	1122
632	Eumops perotis	Intestine	4	WPV62847.1	Rhabdoviridae	NA	Longquan bat rhabdovirus 1	1.68e-75	65.9	179	61	0	537	1	537	612	790
632	Eumops perotis	Intestine	38	YP_009552461.1	Virgaviridae	NA	Nephila clavipes virus 4	1.25e-59	48.6	214	109	1	646	642	1	220	432
632	Eumops perotis	Intestine	3	YP_009552461.1	Virgaviridae	NA	Nephila clavipes virus 4	6.34e-21	56.6	76	32	1	230	230	3	365	439
632	Eumops perotis	Intestine	35	XNT20878.1	Chuviridae	NA	Chuviridae sp.	5.35e-57	68.8	144	45	0	444	13	444	514	657
632	Eumops perotis	Intestine	49	BDF97665.1	Endornaviridae	NA	Rhizopus microsporus endornavirus 2	1.03e-72	45.5	292	159	0	910	894	19	3554	3845
632	Eumops perotis	Intestine	5	WPV62847.1	Rhabdoviridae	NA	Longquan bat rhabdovirus 1	6.12e-11	49.2	63	32	0	201	13	201	16	78
632	Eumops perotis	Intestine	3	UYL95423.1	Virgaviridae	NA	Tonghua Virga tick virus 1	3.52e-15	55.9	59	26	0	217	180	4	374	432
632	Eumops perotis	Intestine	10	UYL95423.1	Virgaviridae	NA	Tonghua Virga tick virus 1	3.16e-26	44.9	127	70	0	592	592	212	299	425
632	Eumops perotis	Intestine	11	UYL95423.1	Virgaviridae	NA	Tonghua Virga tick virus 1	1.93e-17	50.7	75	37	0	584	442	218	360	434
632	Eumops perotis	Intestine	49	NP_776031.1	Flaviviridae	Orthoflavivirus	Tamana bat virus	1.59e-16	37.0	162	96	6	474	474	1	323	482
632	Eumops perotis	Intestine	2	YP_010797948.1	Chuviridae	Scarabeuvirus	Scarabeuvirus lampyris	1.38e-11	34.2	117	74	2	348	1	348	1090	1204
632	Eumops perotis	Intestine	6	YP_009337091.1	Chuviridae	Scarabeuvirus	Scarabeuvirus dentati	4.36e-27	37.3	161	100	1	480	480	1	183	343
632	Eumops perotis	Intestine	3	YP_009337089.1	Chuviridae	Scarabeuvirus	Scarabeuvirus dentati	2.81e-19	36.0	150	94	2	450	450	1	288	435
652	Glossophaga soricina	Lung	32	AGK41017.1	Flaviviridae	Pegivirus	Pegivirus pteropi	9.26e-75	56.4	227	94	2	678	1	678	55	277
652	Glossophaga soricina	Lung	41	YP_009506365.1	Flaviviridae	Pegivirus	Pegivirus carolliae	5.82e-190	82.2	348	62	0	1045	2	1045	1329	1676
735	Nyctinomops laticaudatus	Intestine	5	ANN82278.1	Sedoreoviridae	Rotavirus	Rotavirus aspergastroenteritidis	6.82e-15	57.6	59	25	0	177	1	177	149	207
735	Nyctinomops laticaudatus	Intestine	4	QTE76069.1	Picornaviridae	Shanbavirus	Bat picornavirus LMA6	2.59e-20	49.1	110	53	2	434	105	434	575	681
735	Nyctinomops laticaudatus	Intestine	3	QTE76069.1	Picornaviridae	Shanbavirus	Bat picornavirus LMA6	1.91e-17	52.7	91	43	0	497	192	464	1663	1753
735	Nyctinomops laticaudatus	Lung	10	BFW56031.1	Flaviviridae	Hepacivirus	Tree shrew hepacivirus 2	3.07e-93	68.7	230	72	0	690	1	690	2269	2498
735	Nyctinomops laticaudatus	Lung	11	QLM02863.1	Flaviviridae	Hepacivirus	Rodent hepacivirus	4.58e-94	64.3	221	79	0	663	663	1	894	1114
735	Nyctinomops laticaudatus	Lung	4	YP_009506358.1	Flaviviridae	Hepacivirus	Hepacivirus myodae	4.66e-34	72.3	83	23	0	529	529	281	68	150
808	Glossophaga soricina	Lung	23	AGK41017.1	Flaviviridae	Pegivirus	Pegivirus pteropi	1.10e-92	54.4	307	133	4	936	22	936	50	351
808	Glossophaga soricina	Lung	6	YP_009506365.1	Flaviviridae	Pegivirus	Pegivirus carolliae	1.70e-135	80.2	262	52	0	1358	314	1099	1566	1827
949	Nyctinomops laticaudatus	Lung	3	UKR35324.1	Filoviridae	Cuevavirus	Cuevavirus lloviuense	2.37e-14	50.0	96	42	3	282	282	1	159	250
949	Nyctinomops laticaudatus	Lung	8	UKR35319.1	Filoviridae	Cuevavirus	Cuevavirus lloviuense	8.58e-52	45.7	188	102	0	564	1	564	125	312
949	Nyctinomops laticaudatus	Lung	2	UTD53620.1	Rhabdoviridae	Lyssavirus	Lyssavirus rabies	1.63e-42	97.2	71	2	0	213	1	213	2	72
949	Nyctinomops laticaudatus	Lung	4	AFN24091.1	Rhabdoviridae	Lyssavirus	Lyssavirus rabies	1.97e-56	72.3	141	38	1	613	613	191	39	178
949	Nyctinomops laticaudatus	Lung	5	WWV89907.1	Solemoviridae	NA	Solemoviridae sp.	2.47e-17	53.9	76	35	0	231	231	4	55	130
949	Nyctinomops laticaudatus	Lung	26	UHS71735.1	Permutotetraviridae	NA	Permutotetraviridae sp.	1.59e-42	42.4	191	108	2	633	4	570	64	254
949	Nyctinomops laticaudatus	Lung	2	AKN20129.1	Filoviridae	Orthoebolavirus	Orthoebolavirus zairense	4.24e-82	61.9	202	77	0	606	1	606	72	273
949	Nyctinomops laticaudatus	Lung	7	AAV48574.1	Filoviridae	Orthoebolavirus	Orthoebolavirus restonense	7.92e-20	35.8	134	85	1	402	1	402	604	736
949	Nyctinomops laticaudatus	Lung	3	AAM76032.1	Filoviridae	Orthoebolavirus	Orthoebolavirus zairense	5.16e-65	58.9	163	67	0	491	3	491	178	340
949	Nyctinomops laticaudatus	Lung	5	ACT22806.1	Filoviridae	Orthoebolavirus	Orthoebolavirus restonense	2.79e-187	73.7	376	98	1	1162	1162	38	591	966
949	Nyctinomops laticaudatus	Lung	3	AJP14844.1	Filoviridae	Orthoebolavirus	Orthoebolavirus zairense	5.92e-20	44.4	99	55	0	324	28	324	1497	1595
949	Nyctinomops laticaudatus	Lung	2	YP_003815431.1	Filoviridae	Orthoebolavirus	Orthoebolavirus taiense	5.94e-13	41.7	84	49	0	347	252	1	2095	2178
1106	Molossus rufus	Lung	32	YP_009664188.1	Flaviviridae	Hepacivirus	Bat hepacivirus	2.50e-68	80.1	136	27	0	408	408	1	191	326
1106	Molossus rufus	Lung	20	YP_009325330.1	Flaviviridae	Hepacivirus	Bat hepacivirus	1.15e-92	55.4	276	123	0	916	916	89	1578	1853
3514	Molossus molossus	Intestine	4	XNO10918.1	Phenuiviridae	NA	Yunnan phenu-like virus 81	1.05e-20	38.8	147	85	2	794	444	4	438	579
3514	Molossus molossus	Intestine	5	YP_009449450.1	Phenuiviridae	Uukuvirus	Uukuvirus kabutoense	4.82e-31	39.5	172	102	1	1028	217	732	1336	1505
3519	Molossus molossus	Intestine	2	WAK75706.1	Phenuiviridae	NA	Phenuiviridae sp.	2.23e-14	53.8	78	34	2	410	121	354	677	752
3519	Molossus molossus	Intestine	4	WPV74323.1	Phenuiviridae	Phlebovirus	Drosophila Sighthill phlebovirus	3.24e-45	46.3	231	110	4	737	737	81	1160	1388
3519	Molossus molossus	Intestine	2	YP_010086109.1	Phenuiviridae	Uukuvirus	Uukuvirus grandarbaudense	1.40e-22	43.3	150	85	0	462	450	1	815	964
3538	Neoeptesicus furinalis	Intestine	2	UZM28502.1	Paramyxoviridae	Morbillivirus	Morbillivirus myotis	6.33e-19	89.4	47	4	1	138	1	138	1917	1963
3538	Neoeptesicus furinalis	Intestine	2	UZM28502.1	Paramyxoviridae	Morbillivirus	Morbillivirus myotis	3.53e-19	78.1	64	12	2	319	1	189	572	634
3538	Neoeptesicus furinalis	Lung	52	UZM28502.1	Paramyxoviridae	Morbillivirus	Morbillivirus myotis	4.38e-101	95.9	169	3	1	498	4	498	1968	2136
3538	Neoeptesicus furinalis	Lung	6	UZM28502.1	Paramyxoviridae	Morbillivirus	Morbillivirus myotis	6.39e-85	99.3	137	1	0	411	411	1	1559	1695
3538	Neoeptesicus furinalis	Lung	13	UZM28502.1	Paramyxoviridae	Morbillivirus	Morbillivirus myotis	2.37e-153	100	236	0	0	708	708	1	640	875
3538	Neoeptesicus furinalis	Lung	44	XXL24340.1	Paramyxoviridae	Morbillivirus	Morbillivirus sp.	2.47e-218	100	299	0	0	897	897	1	1	299
3538	Neoeptesicus furinalis	Lung	85	UZM28503.1	Paramyxoviridae	Morbillivirus	Morbillivirus myotis	0.0	99.8	495	1	0	1485	1	1485	108	602
3538	Neoeptesicus furinalis	Lung	39	UZM28502.1	Paramyxoviridae	Morbillivirus	Morbillivirus myotis	3.08e-260	100	381	0	0	1144	1	1143	1139	1519
3538	Neoeptesicus furinalis	Lung	18	UZM28505.1	Paramyxoviridae	Morbillivirus	Morbillivirus myotis	6.26e-240	94.4	376	20	1	1129	1	1128	23	397
3538	Neoeptesicus furinalis	Lung	37	UZM28502.1	Paramyxoviridae	Morbillivirus	Morbillivirus myotis	9.59e-243	100	360	0	0	1081	1080	1	105	464
3538	Neoeptesicus furinalis	Lung	11	UBB97708.1	Paramyxoviridae	Morbillivirus	Morbillivirus myotis	1.39e-20	61.5	78	30	0	237	3	236	104	181
3538	Neoeptesicus furinalis	Lung	8	UZM28505.1	Paramyxoviridae	Morbillivirus	Morbillivirus myotis	3.18e-18	100	41	0	0	126	124	2	380	420
3538	Neoeptesicus furinalis	Lung	3	AHN08023.1	Paramyxoviridae	Morbillivirus	Morbillivirus canis	4.04e-19	69.8	63	19	0	247	247	59	303	365
3538	Neoeptesicus furinalis	Lung	44	UZM28502.1	Paramyxoviridae	Morbillivirus	Morbillivirus myotis	1.39e-77	100	132	0	0	539	1	396	963	1094
3538	Neoeptesicus furinalis	Lung	3	UZM28502.1	Paramyxoviridae	Morbillivirus	Morbillivirus myotis	7.44e-53	80.6	129	19	2	737	1	378	1714	1839
3552	Eumops glaucinus	Intestine	57	YP_010839755.1	Phenuiviridae	Ixovirus	Ixovirus heckscherense	1.33e-15	38.3	120	64	3	354	1	354	493	604
3552	Eumops glaucinus	Intestine	116	YP_010839755.1	Phenuiviridae	Ixovirus	Ixovirus heckscherense	3.99e-47	45.5	209	108	4	624	624	1	544	747
3552	Eumops glaucinus	Intestine	2	YP_010839755.1	Phenuiviridae	Ixovirus	Ixovirus heckscherense	1.18e-18	65.7	67	23	0	417	385	185	694	760
3552	Eumops glaucinus	Intestine	2	QMP82115.1	Phenuiviridae	NA	Hymenopteran phenui-related virus OKIAV306	5.22e-11	38.7	119	64	2	361	354	10	205	318
3552	Eumops glaucinus	Intestine	2	WAK75617.1	Peribunyaviridae	NA	Khasan virus	1.19e-23	61.4	88	33	1	545	1	264	862	948
3552	Eumops glaucinus	Intestine	548	WPV74323.1	Phenuiviridae	Phlebovirus	Drosophila Sighthill phlebovirus	1.34e-206	39.8	966	528	17	2824	2	2797	902	1847
3552	Eumops glaucinus	Intestine	65	AFN73042.1	Phenuiviridae	Phlebovirus	Manawa virus	6.35e-58	43.9	278	149	3	985	1	834	1230	1500
3552	Eumops glaucinus	Intestine	222	YP_009449450.1	Phenuiviridae	Uukuvirus	Uukuvirus kabutoense	7.28e-13	32.5	234	141	8	663	663	1	4	233
3552	Eumops glaucinus	Intestine	36	YP_010086115.1	Phenuiviridae	Uukuvirus	Uukuvirus macquariense	3.45e-46	47.1	191	99	1	573	573	1	680	868
3552	Eumops glaucinus	Intestine	39	WAK75643.1	Phenuiviridae	Uukuvirus	Uukuvirus kaisodiense	1.30e-76	47.4	291	151	1	887	882	10	699	987
3552	Eumops glaucinus	Intestine	4	XDF39816.1	Phenuiviridae	Uukuvirus	Uukuvirus uukuniemiense	6.03e-22	48.2	110	53	2	622	621	295	688	794
3552	Eumops glaucinus	Intestine	3	YP_010086115.1	Phenuiviridae	Uukuvirus	Uukuvirus macquariense	1.28e-15	55.3	76	34	0	430	203	430	750	825
3563	Glossophaga soricina	Intestine	3	WAK75617.1	Peribunyaviridae	NA	Khasan virus	1.47e-28	45.1	175	95	1	916	392	916	862	1035
3564	Nyctinomops laticaudatus	Intestine	2	QMP82115.1	Phenuiviridae	NA	Hymenopteran phenui-related virus OKIAV306	3.92e-12	48.4	64	33	0	353	144	335	249	312
3564	Nyctinomops laticaudatus	Intestine	3	WWV94822.1	Phenuiviridae	Phlebovirus	Mudanjiang phlebovirus	9.00e-11	54.1	61	27	1	183	183	1	13	72
3564	Nyctinomops laticaudatus	Intestine	2	YP_010086135.1	Phenuiviridae	Uukuvirus	Uukuvirus uriae	1.30e-14	43.0	86	48	1	364	107	364	731	815
3564	Nyctinomops laticaudatus	Lung	5	AGK41017.1	Flaviviridae	Pegivirus	Pegivirus pteropi	1.16e-71	45.2	299	150	5	907	894	1	61	346
3564	Nyctinomops laticaudatus	Lung	3	AGK41017.1	Flaviviridae	Pegivirus	Pegivirus pteropi	4.68e-51	72.1	129	35	1	425	1	384	2727	2855
3574	Eumops glaucinus	Intestine	2	WPV74323.1	Phenuiviridae	Phlebovirus	Drosophila Sighthill phlebovirus	3.43e-69	36.8	457	222	11	1287	1	1281	967	1386
3574	Eumops glaucinus	Intestine	6	UXX19144.1	Phenuiviridae	Phlebovirus	Onega tick phlebovirus	2.47e-19	29.4	201	132	3	704	700	104	449	641
3574	Eumops glaucinus	Lung	3	AAC58241.1	Poxviridae	Avipoxvirus	Avipoxvirus fowlpox	8.34e-28	66.2	74	25	0	293	72	293	12	85
3576	Myotis sp	Intestine	41	WWV90396.1	Rhabdoviridae	Gammaplatrhavirus	Gammaplatrhavirus jilin	9.26e-186	69.5	423	127	2	1296	31	1296	864	1285
3577	Glossophaga soricina	Lung	4	P04025.2	Retroviridae	Betaretrovirus	Betaretrovirus maspfimon	1.64e-39	57.8	116	49	0	348	1	348	1234	1349
3587	Glossophaga soricina	Lung	4	YP_009506365.1	Flaviviridae	Pegivirus	Pegivirus carolliae	4.18e-37	76.1	92	22	0	276	276	1	1503	1594
3587	Glossophaga soricina	Lung	36	AGK41017.1	Flaviviridae	Pegivirus	Pegivirus pteropi	5.34e-274	59.8	694	270	6	2114	2114	39	59	745
3588	Eumops perotis	Intestine	4	AFN73042.1	Phenuiviridae	Phlebovirus	Manawa virus	7.79e-30	50.8	122	60	0	366	366	1	1331	1452
3588	Eumops perotis	Intestine	2	XBC28413.1	Phenuiviridae	Uukuvirus	Uukuvirus lihanense	3.06e-11	56.9	51	22	0	179	153	1	29	79
3589	Artibeus lituratus	Intestine	2	UZO33082.1	Arenaviridae	Mammarenavirus	Mammarenavirus tacaribeense	5.13e-20	58.0	100	37	3	299	3	299	474	569
3589	Artibeus lituratus	Intestine	9	UZO33082.1	Arenaviridae	Mammarenavirus	Mammarenavirus tacaribeense	8.23e-103	97.0	168	5	0	504	504	1	83	250
3594	Eumops glaucinus	Intestine	2	WPV62811.1	Rhabdoviridae	Gammaplatrhavirus	Gammaplatrhavirus wenzhou	1.14e-19	59.0	78	32	0	352	346	113	1100	1177
3594	Eumops glaucinus	Lung	27	ADI76909.1	Retroviridae	Betaretrovirus	Betaretrovirus maspfimon	3.27e-57	39.1	350	209	3	1050	1	1050	512	857
3594	Eumops glaucinus	Lung	10	P04024.2	Retroviridae	Betaretrovirus	Betaretrovirus maspfimon	3.18e-49	68.2	132	42	0	542	143	538	595	726
3594	Eumops glaucinus	Lung	8	BAM71049.1	Retroviridae	NA	Simian retrovirus Y	1.03e-28	60.2	98	33	3	285	1	285	104	198
3594	Eumops glaucinus	Lung	14	BBG56792.1	Retroviridae	NA	Simian retrovirus 5	8.55e-127	68.8	269	84	0	807	1	807	6	274
3672	Molossus molossus	Lung	5	UZK98260.1	Coronaviridae	Alphacoronavirus	Tadarida brasiliensis bat alphacoronavirus 1	5.08e-142	73.8	275	71	1	831	831	7	208	481
3672	Molossus molossus	Lung	6	UNE74447.1	Coronaviridae	Alphacoronavirus	Eptesicus bat coronavirus	2.11e-51	85.6	97	14	0	297	294	4	3115	3211
3672	Molossus molossus	Lung	2	WCC63177.1	Coronaviridae	NA	Bat Coronavirus EsJX20	2.31e-25	64.1	78	28	0	520	234	1	97	174
4148	Eumops glaucinus	Intestine	7	YP_009337815.1	Rhabdoviridae	Betanemrhavirus	Betanemrhavirus hubei	3.30e-12	32.9	161	105	2	1156	1	483	1746	1903
4148	Eumops glaucinus	Intestine	79	QYF49580.1	Flaviviridae	NA	Jiangsu sediment flavi-like virus 1	6.03e-50	39.4	269	156	5	798	1	798	723	987
4148	Eumops glaucinus	Intestine	131	QYF49580.1	Flaviviridae	NA	Jiangsu sediment flavi-like virus 1	1.87e-73	45.5	323	171	4	973	961	2	446	766
4148	Eumops glaucinus	Intestine	4	QHI42115.1	Rhabdoviridae	NA	Rondonia rhabdovirus	3.03e-12	37.7	106	65	1	327	7	324	1164	1268
4148	Eumops glaucinus	Intestine	227	BBV14758.1	Flaviviridae	NA	Wuhan aphid virus 1	1.09e-15	29.5	234	149	7	778	778	92	351	573
