## Supplementary Table 2 for "Viral metagenomics of synanthropic urban bats: a surveillance strategy for uncovering potentially zoonotic viruses"

### Sheet: Sheet1
Supplementary Table 2. Metadata associated with bat specimens selected for metagenomic sequencing.
Score	Bat ID	Collection date	State	Municipality	Bat species	Bat family	Reported contact with humans or domestic animals	Circumstances of collection	Dietary habit	Sex	Age group
5	868	2024-02-19	São Paulo	Sorocaba	Artibeus lituratus	Phyllostomidae	No	Fallen on the ground	Frugivore	Male	Adult
5	1069	2024-03-09	São Paulo	São Paulo	Artibeus lituratus	Phyllostomidae	Yes	Inside house	Frugivore	Male	Juvenile
4	1229	2024-03-07	São Paulo	São José do Rio Preto	Artibeus planirostris	Phyllostomidae	Yes	Unknown	Frugivore	Male	Adult
4	3589	2023-10-20	São Paulo	São José do Rio Preto	Artibeus lituratus	Phyllostomidae	No	Unknown	Frugivore	Female	Juvenile
5	3674	2023-11-03	São Paulo	São Paulo	Artibeus lituratus	Phyllostomidae	No	Inside house	Frugivore	Male	Juvenile
6	3946	2023-11-18	São Paulo	São Paulo	Artibeus lituratus	Phyllostomidae	Yes	Inside house	Frugivore	Female	Juvenile
5	4085	2023-11-22	São Paulo	São Paulo	Artibeus lituratus	Phyllostomidae	Unknown	Fallen on the ground	Frugivore	Female	Juvenile
5	39	2024-01-02	São Paulo	Sorocaba	Molossus rufus	Molossidae	No	Fallen on the ground	Insectivore	Female	Juvenile
6	45	2023-12-28	São Paulo	Sorocaba	Molossus rufus	Molossidae	Yes	Fallen on the ground	Insectivore	Male	Juvenile
6	66	2024-01-04	São Paulo	Jundiaí	Eumops sp.	Molossidae	Yes	External area	Insectivore	Male	Juvenile
6	87	2024-01-05	São Paulo	São José dos Campos	Tadarida brasiliensis	Molossidae	Yes	Inside house	Insectivore	Female	Adult
4	129	2024-01-03	São Paulo	São José do Rio Preto	Nyctinomops laticaudatus	Molossidae	No	Unknown	Insectivore	Male	Juvenile
4	130	2024-01-04	São Paulo	São José do Rio Preto	Nyctinomops laticaudatus	Molossidae	No	Unknown	Insectivore	Male	Juvenile
5	139	2024-01-04	São Paulo	Piracicaba	Eumops glaucinus	Molossidae	No	Unknown	Insectivore	Male	Juvenile
5	140	2024-01-05	São Paulo	Piracicaba	Eumops glaucinus	Molossidae	No	Unknown	Insectivore	Female	Juvenile
6	182	2024-01-10	São Paulo	Jacareí	Molossus molossus	Molossidae	Yes	Unknown	Insectivore	Male	Juvenile
6	215	2024-01-12	São Paulo	Jundiaí	Histiotus velatus	Vespertillionidae	No	Roost	Insectivore	Male	Adult
5	246	2024-01-09	São Paulo	Piracicaba	Eumops glaucinus	Molossidae	No	External area	Insectivore	Female	Juvenile
4	378	2024-01-15	São Paulo	São José do Rio Preto	Eumops perotis	Molossidae	No	Unknown	Insectivore	Male	Juvenile
6	402	2024-01-22	São Paulo	São José dos Campos	Molossus rufus	Molossidae	Yes	Inside house	Insectivore	Unknown	Adult
6	421	2024-01-19	São Paulo	Piracicaba	Nyctinomops laticaudatus	Molossidae	Yes	Unknown	Insectivore	Unknown	Adult
6	423	2024-01-19	São Paulo	Piracicaba	Molossus molossus	Molossidae	Yes	Unknown	Insectivore	Unknown	Adult
6	425	2024-01-17	São Paulo	Piracicaba	Molossus molossus	Molossidae	Yes	Unknown	Insectivore	Unknown	Adult
5	429	2024-01-18	São Paulo	Piracicaba	Eumops glaucinus	Molossidae	No	Unknown	Insectivore	Unknown	Adult
6	449	2024-01-23	São Paulo	São Paulo	Nyctinomops macrotis	Molossidae	Unknown	Unknown	Insectivore	Female	Juvenile
5	451	2024-01-03	São Paulo	Itu	Eumops sp.	Molossidae	Unknown	Fallen on the ground	Insectivore	Female	Juvenile
5	454	2024-01-16	São Paulo	Itu	Molossus rufus	Molossidae	Unknown	Fallen on the ground	Insectivore	Female	Juvenile
5	607	2024-01-30	São Paulo	São José dos Campos	Eptesicus furinalis	Vespertillionidae	No	External area	Insectivore	Female	Juvenile
5	610	2024-01-29	São Paulo	Piracicaba	Nyctinomops laticaudatus	Molossidae	No	Unknown	Insectivore	Female	Juvenile
6	612	2024-01-30	São Paulo	Piracicaba	Eumops glaucinus	Molossidae	Yes	Unknown	Insectivore	Female	Juvenile
6	620	2024-02-05	São Paulo	Piracicaba	Eymops glaucinus	Molossidae	No	Unknown	Insectivore	Female	Juvenile
5	632	2024-02-01	São Paulo	Campinas	Eumops perotis	Molossidae	No	External area	Insectivore	Female	Adult
5	635	2024-02-05	São Paulo	Osasco	Eumops perotis	Molossidae	No	External area	Insectivore	Male	Adult
6	640	2024-02-08	São Paulo	Carapicuíba	Nyctinomops macrotis	Molossidae	No	External area	Insectivore	Male	Juvenile
5	692	2024-02-14	São Paulo	Osasco	Nyctinomops laticaudatus	Molossidae	No	Fallen on the ground	Insectivore	Male	Juvenile
5	698	2024-02-14	São Paulo	Barueri	Nyctinomops laticaudatus	Molossidae	Unknown	Hanging	Insectivore	Male	Adult
5	714	2024-02-14	São Paulo	Sorocaba	Eumops perotis	Molossidae	No	Fallen on the ground	Insectivore	Female	Adult
6	735	2024-02-15	São Paulo	Jundiaí	Nyctinomops laticaudatus	Molossidae	Yes	Unknown	Insectivore	Male	Adult
6	753	2024-02-20	São Paulo	São Paulo	Tadarida brasiliensis	Molossidae	Yes	Unknown	Insectivore	Female	Adult
6	764	2024-02-16	São Paulo	Piracicaba	Eumops auripendulus	Molossidae	No	Unknown	Insectivore	Female	Adult
6	768	2024-02-15	São Paulo	São José dos Campos	Molossus molossus	Molossidae	Yes	Unknown	Insectivore	Male	Adult
6	949	2024-02-28	São Paulo	Jundiaí	Nyctinomops laticaudatus	Molossidae	Yes	Inside house	Insectivore	Female	Juvenile
4	1076	2024-03-11	São Paulo	São José dos Campos	Molossus rufus	Molossidae	Unknown	Inside house	Insectivore	Male	Adult
4	1106	2024-03-07	São Paulo	Campinas	Molossus rufus	Molossidae	No	Fallen on the ground	Insectivore	Female	Adult
5	1201	2024-03-18	São Paulo	Campinas	Cynomops planirostris	Molossidae	Yes	Fallen on the ground	Insectivore	Female	Adult
5	1203	2024-02-29	São Paulo	Itu	Eptesicus furinalis	Vespertilionidae	Unknown	Fallen on the ground	Insectivore	Female	Adult
5	3488	2023-10-23	São Paulo	Campinas	Eumops perotis	Molossidae	No	Inside house	Insectivore	Female	Adult
5	3490	2023-10-06	São Paulo	Campinas	Eumops perotis	Molossidae	No	Fallen on the ground	Insectivore	Female	Adult
5	3494	2023-10-09	São Paulo	Campinas	Eumops perotis	Molossidae	Unknown	Inside house	Insectivore	Female	Adult
5	3508	2023-10-19	São Paulo	Jundiaí	Nyctinomops laticaudatus	Molossidae	No	External area	Insectivore	Female	Adult
5	3511	2023-10-19	São Paulo	Jundiaí	Molossus molossus	Molossidae	No	External area	Insectivore	Female	Adult
5	3513	2023-10-19	São Paulo	Jundiaí	Molossus molossus	Molossidae	No	External area	Insectivore	Female	Adult
5	3514	2023-10-19	São Paulo	Jundiaí	Molossus molossus	Molossidae	No	External area	Insectivore	Female	Adult
5	3518	2023-10-23	São Paulo	Jundiaí	Myotis nigricans	Vespertillionidae	Unknown	Fallen on the ground	Insectivore	Male	Juvenile
6	3519	2023-10-23	São Paulo	Jundiaí	Molossus molossus	Molossidae	Yes	External area	Insectivore	Female	Adult
5	3525	2023-10-17	São Paulo	Piracicaba	Molossus molossus	Molossidae	No	Unknown	Insectivore	Female	Adult
6	3527	2023-10-17	São Paulo	Piracicaba	Cynomops planirostris	Molossidae	Yes	Unknown	Insectivore	Female	Adult
5	3529	2023-10-18	São Paulo	Piracicaba	Molossus molossus	Molossidae	No	Unknown	Insectivore	Male	Adult
5	3532	2023-10-20	São Paulo	Piracicaba	Molossus molossus	Molossidae	No	Unknown	Insectivore	Male	Adult
5	3533	2023-10-20	São Paulo	Piracicaba	Eptesicus furinalis	Vespertillionidae	Unknown	Fallen on the ground	Insectivore	Male	Adult
5	3535	2023-10-23	São Paulo	Piracicaba	Eumops glaucinus	Molossidae	No	Unknown	Insectivore	Male	Adult
5	3536	2023-10-23	São Paulo	Piracicaba	Molossus molossus	Molossidae	No	Unknown	Insectivore	Male	Adult
5	3537	2023-10-23	São Paulo	Piracicaba	Molossus molossus	Molossidae	No	Unknown	Insectivore	Female	Adult
5	3538	2023-10-23	São Paulo	São Paulo	Eptesicus furinalis	Vespertillionidae	Unknown	Fallen on the ground	Insectivore	Male	Juvenile
5	3539	2023-10-23	São Paulo	São Paulo	Eptesicus furinalis	Vespertillionidae	Unknown	Fallen on the ground	Insectivore	Female	Juvenile
5	3552	2023-10-10	São Paulo	Campinas	Eumops glaucinus	Molossidae	No	Hanging	Insectivore	Female	Adult
6	3564	2023-10-25	São Paulo	Jacareí	Nyctinomops laticaudatus	Molossidae	Yes	Unknown	Insectivore	Male	Adult
5	3565	2023-10-24	São Paulo	Jundiaí	Cynomops planirostris	Molossidae	No	External area	Insectivore	Male	Adult
5	3571	2023-10-24	São Paulo	Sorocaba	Cynomops planirostris	Molossidae	No	Fallen on the ground	Insectivore	Male	Adult
5	3574	2023-10-20	São Paulo	Sorocaba	Eumops glaucinus	Molossidae	No	Fallen on the ground	Insectivore	Male	Adult
5	3575	2023-10-20	São Paulo	Sorocaba	Myotis nigricans	Vespertillionidae	Unknown	Fallen on the ground	Insectivore	Male	Juvenile
5	3576	2023-10-18	São Paulo	Sorocaba	Myotis nigricans	Vespertillionidae	Unknown	Fallen on the ground	Insectivore	Female	Adult
5	3580	2023-09-28	São Paulo	Itu	Molossus rufus	Molossidae	Unknown	Fallen on the ground	Insectivore	Male	Adult
4	3588	2023-10-19	São Paulo	São José do Rio Preto	Eumops perotis	Molossidae	No	Unknown	Insectivore	Female	Adult
4	3593	2023-10-21	São Paulo	São José do Rio Preto	Molossus molossus	Molossidae	No	Unknown	Insectivore	Female	Adult
4	3594	2023-10-24	São Paulo	São José do Rio Preto	Eumops glaucinus	Molossidae	No	Unknown	Insectivore	Female	Adult
4	3595	2023-10-24	São Paulo	São José do Rio Preto	Molossus molossus	Molossidae	No	Unknown	Insectivore	Male	Adult
6	3628	2023-10-25	São Paulo	Piracicaba	Nyctinomops macrotis	Molossidae	No	Unknown	Insectivore	Male	Adult
5	3629	2023-10-26	São Paulo	Piracicaba	Myotis nigricans	Vespertillionidae	No	Unknown	Insectivore	Male	Juvenile
5	3632	2023-10-27	São Paulo	Piracicaba	Eumops glaucinus	Molossidae	No	Unknown	Insectivore	Female	Adult
5	3637	2023-10-27	São Paulo	Jundiaí	Cynomops planirostris	Molossidae	No	External area	Insectivore	Male	Adult
5	3639	2023-10-30	São Paulo	Jundiaí	Cynomops planirostris	Molossidae	No	Inside house	Insectivore	Male	Adult
5	3672	2023-11-01	São Paulo	São Paulo	Molossus molossus	Molossidae	No	Fallen on the ground	Insectivore	Male	Adult
4	3685	2023-10-26	São Paulo	São José do Rio Preto	Molossus molossus	Molossidae	No	Unknown	Insectivore	Female	Adult
6	3701	2023-11-01	São Paulo	Sorocaba	Cynomops planirostris	Molossidae	Yes	Fallen on the ground	Insectivore	Male	Adult
5	3726	2023-10-16	São Paulo	Campinas	Cynomops planirostris	Molossidae	No	Fallen on the ground	Insectivore	Female	Adult
6	3729	2023-10-18	São Paulo	Campinas	Molossus molossus	Molossidae	Yes	Fallen on the ground	Insectivore	Male	Adult
5	3730	2023-10-25	São Paulo	Campinas	Eumops glaucinus	Molossidae	No	Fallen on the ground	Insectivore	Male	Adult
5	3755	2023-11-07	São Paulo	Jundiaí	Myotis nigricans	Vespertillionidae	Unknown	Fallen on the ground	Insectivore	Female	Juvenile
5	3761	2023-11-09	São Paulo	São Paulo	Myotis nigricans	Vespertillionidae	Unknown	Fallen on the ground	Insectivore	Male	Adult
6	3767	2023-11-09	São Paulo	Campinas	Eumops perotis	Molossidae	Yes	Inside house	Insectivore	Male	Adult
5	3810	2023-11-09	São Paulo	Sorocaba	Molossus molossus	Molossidae	No	Fallen on the ground	Insectivore	Male	Adult
5	3813	2023-11-07	São Paulo	Sorocaba	Molossus molossus	Molossidae	No	Fallen on the ground	Insectivore	Female	Adult
6	3852	2023-11-09	São Paulo	Piracicaba	Nyctinomops laticaudatus	Molossidae	Yes	Unknown	Insectivore	Male	Adult
5	3888	2023-11-15	São Paulo	São Paulo	Tadarida brasiliensis	Molossidae	Unknown	Fallen on the ground	Insectivore	Female	Adult
5	3889	2023-11-14	São Paulo	São Paulo	Molossus molossus	Molossidae	Unknown	Fallen on the ground	Insectivore	Male	Adult
5	3899	2023-11-16	São Paulo	São Paulo	Molossus molossus	Molossidae	Unknown	Fallen on the ground	Insectivore	Female	Adult
4	3905	2023-11-13	São Paulo	São José do Rio Preto	Molossus molossus	Molossidae	No	Fallen on the ground	Insectivore	Female	Juvenile
5	3908	2023-11-13	São Paulo	Ipiguá	Molossus sp.	Molossidae	No	Unknown	Insectivore	Male	Juvenile
4	3911	2023-11-14	São Paulo	São José do Rio Preto	Molossus molossus	Molossidae	No	Fallen on the ground	Insectivore	Male	Adult
4	3914	2023-11-13	São Paulo	São José do Rio Preto	Molossus molossus	Molossidae	No	Fallen on the ground	Insectivore	Female	Juvenile
4	3915	2023-11-13	São Paulo	São José do Rio Preto	Molossus molossus	Molossidae	No	Fallen on the ground	Insectivore	Male	Juvenile
5	3924	2023-11-14	São Paulo	Jundiaí	Cynomops planirostris	Molossidae	Unknown	Fallen on the ground	Insectivore	Female	Adult
5	3925	2023-11-14	São Paulo	Jundiaí	Cynomops planirostris	Molossidae	Unknown	Fallen on the ground	Insectivore	Female	Adult
5	3926	2023-11-14	São Paulo	Jundiaí	Cynomops planirostris	Molossidae	Unknown	Fallen on the ground	Insectivore	Female	Adult
5	3930	2023-11-16	São Paulo	Jundiaí	Cynomops planirostris	Molossidae	Unknown	Fallen on the ground	Insectivore	Male	Adult
6	3938	2023-11-14	São Paulo	Sorocaba	Cynomops planirostris	Molossidae	Yes	Fallen on the ground	Insectivore	Male	Adult
5	3941	2023-11-16	São Paulo	Sorocaba	Molossus rufus	Molossidae	Unknown	Fallen on the ground	Insectivore	Female	Adult
5	3963	2023-11-16	São Paulo	Piracicaba	Eumops glaucinus	Molossidae	Unknown	Unknown	Insectivore	Female	Adult
5	3973	2023-11-21	São Paulo	São Paulo	Tadarida brasiliensis	Molossidae	Unknown	Fallen on the ground	Insectivore	Male	Adult
5	4025	2023-11-17	São Paulo	Jundiaí	Cynomops planirostris	Molossidae	No	Fallen on the ground	Insectivore	Male	Adult
5	4035	2023-11-16	São Paulo	Sorocaba	Molossus molossus	Molossidae	No	Fallen on the ground	Insectivore	Female	Adult
5	4036	2023-11-17	São Paulo	Sorocaba	Eptesicus furinalis	Vespertillionidae	No	Fallen on the ground	Insectivore	Male	Juvenile
5	4037	2023-11-17	São Paulo	Sorocaba	Cynomops planirostris	Molossidae	No	Fallen on the ground	Insectivore	Female	Adult
5	4039	2023-11-17	São Paulo	Sorocaba	Promops nasutus	Molossidae	No	Inside house	Insectivore	Female	Juvenile
5	4045	2023-11-21	São Paulo	Sorocaba	Molossus rufus	Molossidae	No	Fallen on the ground	Insectivore	Female	Adult
4	4079	2023-11-17	São Paulo	São José do Rio Preto	Molossus rufus	Molossidae	No	Unknown	Insectivore	Female	Adult
5	4093	2023-11-22	São Paulo	Francisco Morato	Promops nasutus	Molossidae	Unknown	Unknown	Insectivore	Female	Juvenile
6	4110	2023-11-24	São Paulo	São José dos Campos	Eptesicus furinalis	Vespertillionidae	Yes	Fallen on the ground	Insectivore	Male	Adult
6	4133	2023-11-24	São Paulo	Piracicaba	Eumops auripendulus	Molossidae	No	Unknown	Insectivore	Male	Adult
6	4148	2023-11-22	São Paulo	Sorocaba	Eumops glaucinus	Molossidae	Yes	Fallen on the ground	Insectivore	Female	Adult
5	4170	2023-11-21	São Paulo	Campinas	Cynomops planirostris	Molossidae	No	Fallen on the ground	Insectivore	Male	Adult
6	4221	2023-11-28	São Paulo	Itu	Eptesicus furinalis	Vespertillionidae	Yes	Fallen on the ground	Insectivore	Female	Juvenile
6	4241	2023-12-01	São Paulo	São Paulo	Histiotus velatus	Vespertillionidae	No	Unknown	Insectivore	Male	Juvenile
5	4272	2023-11-30	São Paulo	Jundiaí	Molossus molossus	Molossidae	No	Fallen on the ground	Insectivore	Female	Juvenile
6	4280	2023-12-01	São Paulo	Jundiaí	Eptesicus diminutus	Vespertillionidae	No	Unknown	Insectivore	Female	Adult
6	4281	2023-12-01	São Paulo	Jundiaí	Eptesicus diminutus	Vespertillionidae	No	Unknown	Insectivore	Male	Adult
6	4282	2023-12-01	São Paulo	Jundiaí	Eptesicus diminutus	Vespertillionidae	No	Unknown	Insectivore	Female	Adult
5	4285	2023-12-01	São Paulo	Jundiaí	Eumops sp.	Molossidae	No	Unknown	Insectivore	Female	Adult
5	4315	2023-11-29	São Paulo	São José dos Campos	Eumops sp.	Molossidae	Unknown	Unknown	Insectivore	Male	Juvenile
5	4404	2023-11-21	São Paulo	Campinas	Cynomops planirostris	Molossidae	No	Fallen on the ground	Insectivore	Male	Juvenile
5	4448	2023-12-06	São Paulo	Jundiaí	Cynomops planirostris	Molossidae	No	Fallen on the ground	Insectivore	Male	Juvenile
5	4449	2023-12-06	São Paulo	Jundiaí	Cynomops planirostris	Molossidae	No	Fallen on the ground	Insectivore	Female	Juvenile
5	4450	2023-12-06	São Paulo	Jundiaí	Cynomops planirostris	Molossidae	No	Fallen on the ground	Insectivore	Male	Juvenile
6	4659	2023-12-14	São Paulo	Barueri	Molossus molossus	Molossidae	Yes	Inside house	Insectivore	Male	Juvenile
6	4801	2023-12-15	São Paulo	Jundiaí	Eumops glaucinus	Molossidae	Yes	Fallen on the ground	Insectivore	Male	Juvenile
6	4803	2023-12-18	São Paulo	Jundiaí	Molossus rufus	Molossidae	Yes	Fallen on the ground	Insectivore	Male	Juvenile
6	4907	2023-12-24	São Paulo	São Paulo	Eumops glaucinus	Molossidae	Yes	Inside house	Insectivore	Female	Juvenile
6	652	2024-02-05	São Paulo	Sorocaba	Glossophaga soricina	Phyllostomidae	Yes	Fallen on the ground	Nectarivore	Male	Adult
6	655	2024-02-06	São Paulo	Jundiaí	Glossophaga soricina	Phyllostomidae	Yes	Fallen on the ground	Nectarivore	Male	Juvenile
6	808	2024-02-19	São Paulo	Jundiaí	Glossophaga soricina	Phyllostomidae	Yes	Inside house	Nectarivore	Female	Adult
6	961	2024-02-23	São Paulo	Sorocaba	Glossophaga soricina	Phyllostomidae	Yes	Brought in by pets	Nectarivore	Male	Juvenile
5	1104	2024-03-07	São Paulo	Campinas	Glossophaga soricina	Phyllostomidae	Yes	Brought in by pets	Nectarivore	Female	Adult
5	3505	2023-10-19	São Paulo	São José dos Campos	Glossophaga soricina	Phyllostomidae	Unknown	External area	Nectarivore	Female	Adult
5	3561	2023-10-26	São Paulo	São Paulo	Glossophaga soricina	Phyllostomidae	Unknown	Roost	Nectarivore	Male	Adult
5	3563	2023-10-26	São Paulo	São Paulo	Glossophaga soricina	Phyllostomidae	Unknown	Roost	Nectarivore	Female	Adult
5	3577	2023-10-26	São Paulo	São Paulo	Glossophaga soricina	Phyllostomidae	Unknown	Roost	Nectarivore	Male	Adult
5	3587	2023-10-26	São Paulo	São Paulo	Glossophaga soricina	Phyllostomidae	Unknown	Roost	Nectarivore	Female	Adult
4	3590	2023-10-22	São Paulo	São José do Rio Preto	Glossophaga soricina	Phyllostomidae	No	Unknown	Nectarivore	Female	Adult
5	4101	2023-11-06	São Paulo	São Paulo	Glossophaga soricina	Phyllostomidae	Unknown	Unknown	Nectarivore	Female	Adult
